# Polybacterial Intracellular Macromolecules Shape Single-Cell Epikine Profiles in Upper Airway Mucosa

**DOI:** 10.1101/2024.10.08.617279

**Authors:** Quinn T. Easter, Zabdiel Alvarado-Martinez, Meik Kunz, Bruno Fernandes Matuck, Brittany T. Rupp, Theresa Weaver, Zhi Ren, Aleksandra Tata, Juan Caballero-Perez, Nick Oscarson, Akira Hasuike, Ameer N. Ghodke, Adam J. Kimple, Purushothama R. Tata, Scott H. Randell, Hyun Koo, Kang I. Ko, Kevin M. Byrd

## Abstract

The upper airway, particularly the nasal and oral mucosal epithelium, serves as a primary barrier for microbial interactions throughout life. Specialized niches like the anterior nares and the tooth are especially susceptible to dysbiosis and chronic inflammatory diseases. To investigate host-microbial interactions in mucosal epithelial cell types, we reanalyzed our single-cell RNA sequencing atlas of human oral mucosa, identifying polybacterial signatures (20% Gram-positive, 80% Gram-negative) within both epithelial- and stromal-resident cells. This analysis revealed unique responses of bacterial-associated epithelia when compared to two inflammatory disease states of mucosa. Single-cell RNA sequencing, *in situ* hybridization, and immunohistochemistry detected numerous persistent macromolecules from Gram-positive and Gram-negative bacteria within human oral keratinocytes (HOKs), including bacterial rRNA, mRNA and glycolipids. Epithelial cells with higher concentrations of *16S* rRNA and glycolipids exhibited enhanced receptor-ligand signaling *in vivo*. HOKs with a spectrum of polybacterial intracellular macromolecular (PIM) concentrations were challenged with purified exogenous lipopolysaccharide, resulting in the synergistic upregulation of select innate (*CXCL8*, *TNFSF15*) and adaptive (*CXCL17*, *CCL28*) epikines. Notably, endogenous lipoteichoic acid, rather than lipopolysaccharide, directly correlated with epikine expression *in vitro* and *in vivo*. Application of the Drug2Cell algorithm to health and inflammatory disease data suggested altered drug efficacy predictions based on PIM detection. Our findings demonstrate that PIMs persist within mucosal epithelial cells at variable concentrations, linearly driving single-cell effector cytokine expression and influencing drug responses, underscoring the importance of understanding host-microbe interactions and the implications of PIMs on cell behavior in health and disease at single-cell resolution.

**One-sentence summary:** This study reveals how persistent intracellular bacterial macromolecules in mucosal epithelial cells drive inflammatory signaling, offering new insights into microbial-host interactions and their potential impact on inflammatory disease treatment and drug efficacy.
