## Supplementary Data 1 for "Polybacterial Intracellular Macromolecules Shape Single-Cell Epikine Profiles in Upper Airway Mucosa"

### Sheet: Normalized_counts
Species	P2-1.1	P2-1.2	P2-2.1	P2-2.2	P4-1.1	P4-1.2	P4-2.1	P4-2.2
Acidihalobacter ferrooxydans	1137.70420855819	1837.59504473439	4171.1261923623	1335.75779712781	4277.82777688075	6638.97574274036	3714.81205135822	1748.70216436795
Acinetobacter baumannii	0	0	2008.32001854481	0	0	1489.11605444644	0	755.121389158888
Acinetobacter haemolyticus	0	0	0	1409.96656363491	0	0	0	0
Aeromonas hydrophila	0	0	0	0	0	0	0	14108.8470079687
Alistipes communis	0	0	0	0	0	0	0	11446.0505304084
Arabiibacter massiliensis	0	0	0	0	0	992.744036297624	0	437.175541091988
Arthrobacter sp	0	0	0	0	0	0	0	0
Babesia bigemina	10808.1899813028	26415.4287680568	1853.83386327213	10389.2273109941	145186.882124437	82956.1735331202	5909.92826352444	22454.9255197248
Bacillus spizizenii	0	0	0	0	0	3784.83663838469	0	0
Bacteroides fragilis	3507.92130972108	2182.14411562208	3862.15388181695	2226.26299521302	2462.99175032528	3226.41811796728	4446.51745541363	2861.5126326021
Bacteroides ovatus	0	0	0	0	0	0	0	0
Bacteroides salyersiae	948.086840465158	0	0	742.087665071006	0	0	787.990435136593	635.8916961338
Bacteroides sp	4171.5820980467	3215.79132828518	4016.64003708963	2003.63669569172	3888.93434261886	0	3039.391678384	2861.5126326021
Bacteroides thetaiotaomicron	4171.5820980467	2526.69318650978	3398.69541599891	2152.05422870592	2592.62289507924	2543.90659301266	3489.67192703348	3735.86371478608
Bartonella krasnovii	15833.0502357681	17227.4535443849	17920.3940116306	18849.0266928036	901195.718329544	745736.910766322	26510.2496392382	16572.9273304872
Bifidobacterium longum	0	0	0	0	0	0	0	7511.47066058052
Borreliella turdi	0	1607.89566414259	1544.86155272678	816.296431578107	0	4901.67367921952	1575.98087027319	1232.04016125924
Brachybacterium sp	0	0	0	0	0	0	0	0
Bradyrhizobium sp	5309.28630660488	0	4943.55696872569	122741.299802744	1814.83602655547	1302.97654764063	1294.55571486726	1987.16155041813
Brevibacillus brevis	1990.98236497683	1378.19628355079	1544.86155272678	0	0	620.465022686015	1519.695839192	874.351082183975
Burkholderia arboris	0	0	0	0	0	930.697534029023	0	0
Burkholderia dolosa	12893.9810303261	11484.9690295899	11277.4893349055	20407.4107894527	10500.1227250709	24384.2753915604	13339.5523662409	14426.7928560356
Burkholderia pseudomallei	0	0	0	0	1814.83602655547	2233.67408166965	0	476.91877210035
Burkholderia sp	0	0	0	0	0	0	0	0
Clostridium botulinum	52144.7762255837	153094.637164434	15294.1293719951	59738.057038216	1158124.6472319	545761.033954619	88874.0640771914	136080.822972633
Corynebacterium falsenii	0	0	0	0	1425.94259229358	1613.20905898364	0	0
Corynebacterium freneyi	0	0	0	0	0	0	0	0
Corynebacterium stationis	0	0	0	0	0	0	0	0
Corynebacterium xerosis	0	0	0	0	0	0	0	0
Cupriavidus oxalaticus	0	0	0	1038.92273109941	0	868.651031760421	900.560497298963	437.175541091988
Curtobacterium sp	0	2067.29442532618	1699.34770799946	0	0	0	1238.27068378607	993.580775209063
Cutibacterium acnes	0	0	0	0	0	0	0	0
Desulfosarcina widdelii	0	1493.04597384669	0	0	0	0	0	0
Dialister pneumosintes	0	0	0	0	0	0	0	0
Dinoroseobacter shibae	0	1607.89566414259	0	0	0	0	0	0
Elizabethkingia anophelis	0	0	0	0	0	0	0	437.175541091988
Enterobacter hormaechei	30054.3528427455	652805.639641891	24254.3263778104	197692.153974916	33185.5730570143	65645.1994001804	35966.1348608773	66569.9119390072
Enterobacter sp	0	0	0	0	0	1675.25556125224	0	0
Enterococcus faecalis	13178.4070824657	15734.4075705382	13285.8093534503	15287.0059004627	14259.4259229358	13650.2304990923	13114.4122419161	18361.3727258635
Enterococcus faecium	2085.79104902335	0	0	0	0	1365.02304990923	956.845528380148	1510.24277831778
Escherichia coli	3223.49525758154	4593.98761183597	0	19665.3231243817	2592.62289507924	5522.13870190554	6303.92348109274	15619.0897862865
Fimbriimonas ginsengisoli	0	0	0	0	0	0	0	0
Flavobacterium columnare	0	0	0	0	0	0	0	397.432310083625
Flavobacterium psychrophilum	5688.52104279095	7809.77894012114	6797.39083199783	2523.09806124142	5055.61464540452	6452.83623593456	2757.96652297807	5961.48465125438
Haemophilus ducreyi	8248.35551204688	8154.32801100884	7415.33545308854	10092.3922449657	7518.6063957298	9493.11484709603	9455.88522163911	15340.8871692279
Haemophilus parainfluenzae	0	0	0	0	0	0	0	0
Haliangium ochraceum	0	0	0	0	0	0	0	1232.04016125924
Halomonas aestuarii	0	0	0	0	0	0	0	0
Halomonas alkalicola	0	0	0	0	0	0	0	0
Halomonas beimenensis	0	0	0	0	0	0	0	0
Halomonas chromatireducens	0	0	0	0	0	0	0	0
Halomonas elongata	0	0	0	0	0	0	0	0
Halomonas meridiana	0	0	0	0	0	0	0	0
Halomonas socia	0	0	0	0	0	0	0	0
Halomonas sp	0	0	0	2819.93312726982	4796.35235589659	3164.37161569868	0	1152.55369924251
Halomonas sulfidivorans	0	0	0	0	0	0	0	0
Halomonas tianxiuensis	0	0	0	0	0	0	0	0
Herbaspirillum frisingense	0	0	0	0	0	744.558027223218	0	0
Jouyvirus ev017	0	5972.18389538676	0	4600.94352344024	0	0	10694.1559054252	17407.5351816628
Klebsiella grimontii	0	0	0	0	0	0	8499.03969325896	0
Klebsiella pneumoniae	14126.4939229309	6890.98141775395	364278.354132975	21965.7948861018	265614.215600868	543527.359872949	138742.601615121	16374.2111754454
Klebsiella variicola	2939.06920544199	1493.04597384669	2471.77848436285	4897.77858946864	2074.09831606339	3660.74363384749	37373.260637907	6120.45757528783
Komagataeibacter rhaeticus	1422.13026069774	0	0	964.713964592308	0	1923.44157032665	956.845528380148	1112.81046823415
Lacticaseibacillus rhamnosus	0	0	0	0	0	0	0	0
Lactobacillus amylovorus	0	2411.84349621388	0	2374.68052822722	4537.09006638867	0	0	0
Lactobacillus crispatus	0	0	0	1187.34026411361	1814.83602655547	0	0	0
Lactococcus lactis	0	0	0	0	0	0	0	0
Lancefieldella parvula	0	0	0	0	0	0	0	0
Leptospira santarosai	9386.05972060506	0	13903.753974541	1706.80162966331	2203.72946081735	992.744036297624	1350.84074594844	516.662003108713
Limosilactobacillus fermentum	0	0	0	1113.13149760651	0	3226.41811796728	0	0
Maculvirus KF1	0	0	0	0	0	0	0	0
Maculvirus KF2	0	0	0	0	0	0	0	0
Maculvirus VP93	0	0	0	0	0	0	0	0
Microbacterium sp	0	0	0	0	0	0	0	0
Mycobacterium avium	9670.48577274461	10451.3218169268	8033.28007417925	11650.7763416148	9074.18013277734	5770.32471097994	7711.04925812237	6955.06542646344
Mycobacterium intracellulare	948.086840465158	1952.44473503029	0	1038.92273109941	0	682.511524954617	1801.12099459793	3696.12048377771
Mycobacterium tuberculosis	0	0	0	0	0	0	2476.54136757215	1708.95893335959
Mycobacteroides abscessus	1611.74762879077	1952.44473503029	0	1558.38409664911	1685.20488180151	1675.25556125224	1632.26590135437	1987.16155041813
Mycolicibacter sp	3413.11262567457	1722.74535443849	2780.7507949082	2003.63669569172	1555.57373704754	1799.34856578944	3264.53180270874	2026.90478142649
Mycolicibacterium austroafricanum	4930.05157041882	1607.89566414259	5407.01543454373	3042.55942679112	9333.44242228526	2357.76708620686	1744.83596351674	1589.7292403345
Neisseria gonorrhoeae	1042.89552451167	0	3244.20926072624	2894.14189377692	1555.57373704754	3226.41811796728	1969.97608784148	1987.16155041813
Neisseria sp	1516.93894474425	0	3244.20926072624	0	0	0	0	0
Neptunomonas phycophila	0	1148.49690295899	0	742.087665071006	0	682.511524954617	562.850310811852	10293.4968311659
Pandoraea pnomenusa	0	0	0	0	0	0	0	0
Pandoraea sputorum	0	0	0	0	0	0	0	0
Parabacteroides distasonis	0	0	0	0	0	2419.81358847546	0	0
Phocaeicola dorei	0	0	0	0	0	0	956.845528380148	0
Plantactinospora sp	0	1837.59504473439	0	964.713964592308	0	0	0	834.607851175613
Prescottella equi	4456.00815018624	3330.64101858108	0	3636.22955884793	0	744.558027223218	562.850310811852	5564.05234117075
Prevotella histicola	0	0	0	0	0	0	0	0
Prevotella melaninogenica	0	0	0	0	0	0	0	0
Propionibacterium freudenreichii	0	0	0	0	0	0	0	0
Pseudescherichia vulneris	0	0	0	0	0	1302.97654764063	0	0
Pseudoalteromonas nigrifaciens	0	0	0	0	0	0	0	0
Pseudoalteromonas sp	0	0	0	0	0	5211.90619056253	0	27860.0049368621
Pseudoalteromonas translucida	0	0	0	0	0	0	0	0
Pseudomonas aeruginosa	0	1952.44473503029	0	3858.85585836923	0	4777.58067468232	1294.55571486726	11962.7125335171
Pseudomonas canadensis	0	0	0	0	0	0	0	0
Pseudomonas extremaustralis	0	0	0	0	0	1799.34856578944	0	0
Pseudomonas fluorescens	2180.59973306986	1263.34659325489	2626.26463963552	4081.48215789053	4148.19663212678	2419.81358847546	2082.54615000385	2662.79647756029
Pseudomonas guguanensis	0	0	0	0	0	0	0	0
Pseudomonas marginalis	4645.62551827927	22969.9380591798	5407.01543454373	4600.94352344024	6092.66380343621	61922.4092640643	5178.22285946904	9856.32129007391
Pseudomonas mendocina	0	0	0	0	0	0	0	0
Pseudomonas protegens	0	0	0	0	0	0	0	0
Psychrobacter sp	0	0	0	0	0	0	0	0
Ralstonia insidiosa	0	0	0	0	0	0	0	0
Ralstonia pseudosolanacearum	0	0	0	0	0	0	0	0
Ralstonia solanacearum	3318.30394162805	2296.99380591798	0	2968.35066028402	1425.94259229358	2357.76708620686	2926.82161622163	4292.26894890315
Rhizobium ruizarguesonis	2180.59973306986	1837.59504473439	1544.86155272678	2448.88929473432	1555.57373704754	1489.11605444644	1575.98087027319	2026.90478142649
Rhizobium sp	0	0	0	0	0	0	0	0
Rhodanobacter glycinis	0	0	0	0	0	1178.88354310343	0	0
Ruegeria phage	0	0	0	742.087665071006	0	744.558027223218	0	635.8916961338
Salmonella enterica	164303.449452612	50533.8637301956	125597.244236687	281028.59876239	117834.710581351	208786.480133844	202063.261581455	381217.071832213
Schaalia odontolytica	0	0	0	0	0	0	0	0
Selenomonas sp	0	0	0	0	0	0	0	0
Selenomonas sputigena	0	0	0	0	0	0	0	0
Serratia fonticola	0	0	0	0	0	930.697534029023	0	0
Serratia sp	1422.13026069774	0	2008.32001854481	1855.21916267752	0	1116.83704083483	1294.55571486726	2901.25586361046
Shewanella sp	0	0	0	1113.13149760651	0	13277.9514854807	0	755.121389158888
Sphaerotilus sulfidivorans	0	0	0	0	0	0	0	4451.2418729366
Staphylococcus aureus	104384.361135214	80739.3322780171	106131.98867233	74060.3489740864	107334.587856281	73649.19819283	144990.240065133	91886.3500913342
Staphylococcus equorum	1706.55631283728	0	2008.32001854481	1781.01039617041	3111.14747409509	0	731.705404055407	0
Stenotrophomonas indicatrix	0	0	0	0	0	0	0	794.86462016725
Stenotrophomonas maltophilia	0	0	0	0	0	2916.18560662427	0	0
Stenotrophomonas sp	0	0	0	0	0	0	0	0
Stomatobaculum sp	0	0	0	0	0	0	0	0
Streptococcus gordonii	0	0	0	0	0	0	0	0
Streptococcus oralis	0	0	0	0	0	0	0	0
Streptococcus parasanguinis	0	0	0	0	0	0	0	0
Streptococcus salivarius	0	0	0	0	0	0	0	0
Streptococcus sp	0	0	0	0	0	0	0	0
Streptococcus suis	0	0	0	0	0	0	0	0
Streptomyces armeniacus	2559.83446925593	4134.58885065237	2008.32001854481	2226.26299521302	2203.72946081735	3164.37161569868	2757.96652297807	2305.10739848503
Streptomyces sp	7679.50340776778	9532.52429455963	6642.90467672515	6381.95391961065	4537.09006638867	6452.83623593456	8217.61453785304	11207.5911443582
Streptomyces sudanensis	1042.89552451167	2296.99380591798	0	1484.17533014201	1425.94259229358	2543.90659301266	1575.98087027319	1669.21570235123
Streptomyces vinaceusdrappus	9291.25103655855	11255.2696489981	10814.0308690875	21520.5422870592	9592.70471179319	10175.6263720507	26172.5394527511	12837.0636157011
Stutzerimonas stutzeri	0	0	0	0	0	0	0	0
Sulfolobus acidocaldarius	1990.98236497683	3330.64101858108	1544.86155272678	1113.13149760651	2981.51632934113	1551.16255671504	2701.68149189689	2265.36416747666
Tequatrovirus kaw	0	0	0	0	0	0	787.990435136593	0
Trichothermofontia sichuanensis	0	0	0	0	0	0	0	0
Uruburuella suis	0	0	0	0	0	806.60452949182	0	0
Veillonella atypica	0	0	0	0	0	0	0	0
Veillonella dispar	0	0	0	0	0	0	0	0
Veillonella nakazawae	0	0	0	0	0	0	0	0
Veillonella parvula	0	0	0	0	0	0	0	0
Veillonella rogosae	0	0	0	0	0	0	0	0
Veillonella sp	0	0	0	0	0	0	0	0
Vibrio anguillarum	0	0	0	0	0	0	0	0
Vibrio cholerae	0	0	0	0	0	0	0	0
Vibrio cidicii	0	0	0	0	0	0	0	0
Vibrio cincinnatiensis	0	0	0	0	0	0	0	0
Vibrio diabolicus	0	0	0	0	0	0	0	0
Vibrio fluvialis	0	0	0	0	0	0	0	0
Vibrio furnissii	0	2986.09194769338	0	0	15944.6308047373	11106.3239060797	844.275466217778	1867.93185739304
Vibrio metschnikovii	1327.32157665122	1952.44473503029	0	4526.73475693314	5055.61464540452	5149.85968829393	787.990435136593	1549.98600932614
Vibrio parahaemolyticus	0	0	0	0	0	0	0	0
Vibrio sp	0	0	0	0	0	0	0	1033.32400621743
Vibrio vulnificus	0	0	0	0	0	0	0	0
Vulgatibacter incomptus	0	0	0	0	0	0	0	0
Xanthobacter autotrophicus	9575.6770886981	6087.03358568265	8651.22469526996	8385.59061530237	5574.13922442037	9369.02184255883	8386.46963109659	6637.11957839654
Xanthomonas citri	4645.62551827927	2526.69318650978	3089.72310545356	3636.22955884793	1685.20488180151	3846.88314065329	5515.93304595615	7114.03835049689
Xanthomonas hortorum	0	0	0	0	0	0	0	8822.99728385648
Yersinia enterocolitica	1516.93894474425	0	0	1038.92273109941	0	1178.88354310343	1125.7006216237	3735.86371478608
Yokenella regensburgei	0	0	0	0	0	0	0	0

### Sheet: Filtered_counts
Species	P2-1.1	P2-1.2	P2-2.1	P2-2.2	P4-1.1	P4-1.2	P4-2.1	P4-2.2
Babesia bigemina	10808.1899813028	26415.4287680568	1853.83386327213	10389.2273109941	145186.882124437	82956.1735331202	5909.92826352444	22454.9255197248
Bacteroides fragilis	3507.92130972108	2182.14411562208	3862.15388181695	2226.26299521302	2462.99175032528	3226.41811796728	4446.51745541363	2861.5126326021
Bacteroides sp	4171.5820980467	3215.79132828518	4016.64003708963	2003.63669569172	3888.93434261886	0	3039.391678384	2861.5126326021
Bacteroides thetaiotaomicron	4171.5820980467	2526.69318650978	3398.69541599891	2152.05422870592	2592.62289507924	2543.90659301266	3489.67192703348	3735.86371478608
Bartonella krasnovii	15833.0502357681	17227.4535443849	17920.3940116306	18849.0266928036	901195.718329544	745736.910766322	26510.2496392382	16572.9273304872
Bradyrhizobium sp	5309.28630660488	0	4943.55696872569	122741.299802744	1814.83602655547	1302.97654764063	1294.55571486726	1987.16155041813
Burkholderia dolosa	12893.9810303261	11484.9690295899	11277.4893349055	20407.4107894527	10500.1227250709	24384.2753915604	13339.5523662409	14426.7928560356
Clostridium botulinum	52144.7762255837	153094.637164434	15294.1293719951	59738.057038216	1158124.6472319	545761.033954619	88874.0640771914	136080.822972633
Enterobacter hormaechei	30054.3528427455	652805.639641891	24254.3263778104	197692.153974916	33185.5730570143	65645.1994001804	35966.1348608773	66569.9119390072
Enterococcus faecalis	13178.4070824657	15734.4075705382	13285.8093534503	15287.0059004627	14259.4259229358	13650.2304990923	13114.4122419161	18361.3727258635
Escherichia coli	3223.49525758154	4593.98761183597	0	19665.3231243817	2592.62289507924	5522.13870190554	6303.92348109274	15619.0897862865
Flavobacterium psychrophilum	5688.52104279095	7809.77894012114	6797.39083199783	2523.09806124142	5055.61464540452	6452.83623593456	2757.96652297807	5961.48465125438
Haemophilus ducreyi	8248.35551204688	8154.32801100884	7415.33545308854	10092.3922449657	7518.6063957298	9493.11484709603	9455.88522163911	15340.8871692279
Jouyvirus ev017	0	5972.18389538676	0	4600.94352344024	0	0	10694.1559054252	17407.5351816628
Klebsiella pneumoniae	14126.4939229309	6890.98141775395	364278.354132975	21965.7948861018	265614.215600868	543527.359872949	138742.601615121	16374.2111754454
Klebsiella variicola	2939.06920544199	1493.04597384669	2471.77848436285	4897.77858946864	2074.09831606339	3660.74363384749	37373.260637907	6120.45757528783
Leptospira santarosai	9386.05972060506	0	13903.753974541	1706.80162966331	2203.72946081735	992.744036297624	1350.84074594844	516.662003108713
Mycobacterium avium	9670.48577274461	10451.3218169268	8033.28007417925	11650.7763416148	9074.18013277734	5770.32471097994	7711.04925812237	6955.06542646344
Mycolicibacterium austroafricanum	4930.05157041882	1607.89566414259	5407.01543454373	3042.55942679112	9333.44242228526	2357.76708620686	1744.83596351674	1589.7292403345
Neisseria gonorrhoeae	1042.89552451167	0	3244.20926072624	2894.14189377692	1555.57373704754	3226.41811796728	1969.97608784148	1987.16155041813
Pseudoalteromonas sp	0	0	0	0	0	5211.90619056253	0	27860.0049368621
Pseudomonas aeruginosa	0	1952.44473503029	0	3858.85585836923	0	4777.58067468232	1294.55571486726	11962.7125335171
Pseudomonas marginalis	4645.62551827927	22969.9380591798	5407.01543454373	4600.94352344024	6092.66380343621	61922.4092640643	5178.22285946904	9856.32129007391
Salmonella enterica	164303.449452612	50533.8637301956	125597.244236687	281028.59876239	117834.710581351	208786.480133844	202063.261581455	381217.071832213
Staphylococcus aureus	104384.361135214	80739.3322780171	106131.98867233	74060.3489740864	107334.587856281	73649.19819283	144990.240065133	91886.3500913342
Streptococcus parasanguinis	0	0	0	0	0	0	0	0
Streptococcus salivarius	0	0	0	0	0	0	0	0
Streptomyces sp	7679.50340776778	9532.52429455963	6642.90467672515	6381.95391961065	4537.09006638867	6452.83623593456	8217.61453785304	11207.5911443582
Streptomyces vinaceusdrappus	9291.25103655855	11255.2696489981	10814.0308690875	21520.5422870592	9592.70471179319	10175.6263720507	26172.5394527511	12837.0636157011
Veillonella atypica	0	0	0	0	0	0	0	0
Veillonella parvula	0	0	0	0	0	0	0	0
Vibrio furnissii	0	2986.09194769338	0	0	15944.6308047373	11106.3239060797	844.275466217778	1867.93185739304
Vibrio metschnikovii	1327.32157665122	1952.44473503029	0	4526.73475693314	5055.61464540452	5149.85968829393	787.990435136593	1549.98600932614
Xanthobacter autotrophicus	9575.6770886981	6087.03358568265	8651.22469526996	8385.59061530237	5574.13922442037	9369.02184255883	8386.46963109659	6637.11957839654
Xanthomonas citri	4645.62551827927	2526.69318650978	3089.72310545356	3636.22955884793	1685.20488180151	3846.88314065329	5515.93304595615	7114.03835049689
